# Red Blood Cell-derived Extracellular Vesicles enable Cisplatin and Cetuximab combined Therapy against Triple-Negative Breast Cancer

**DOI:** 10.1101/2025.03.20.644320

**Authors:** Miriam Romano, Angelo Musicò, Andrea Zendrini, Enrica Gilberti, Francesca Orlandi, Tatiana Pedrazzi, Silvia Alacqua, Agnese Segala, Rossella Zenatelli, Selene Tassoni, Lucia Paolini, Ingrid Cifola, Eleonora Mangano, Clarissa Consolandi, Tania Camboni, Lorena Signati, Serena Mazzucchelli, Arabella Neva, Maurizio Ragni, Marco Severgnini, Alessandra Valerio, Giuseppe Pomarico, Camillo Almici, Giuseppe De Palma, Fabio Corsi, Paolo Bergese, Annalisa Radeghieri

## Abstract

**Background:** Triple-negative breast cancer is an aggressive breast cancer subtype characterized by the absence of human epidermal growth factor receptor 2, estrogen and progesterone receptors, limiting targeted therapy options. Cisplatin, a chemotherapeutic agent, induces DNA damage and exhibits some efficacy against triple-negative breast cancer, but its effectiveness is often reduced by chemoresistance and systemic toxicity.

A very promising strategy to augment cisplatin treatment can be based on combining it with the biologic Cetuximab, an epidermal growth factor receptor inhibitor, which boosts cisplatin efficacy by inducing ferroptosis.

**Results:** To optimize this strategy in a biocompatible and precise manner, we developed a nanoplatform based on red blood cell-derived extracellular vesicles for the combined delivery of Cetuximab and cisplatin, enabling immune evasion, and the possibility of autologous personalization and GMP-compliant production. Owing to their DNA-free lumen and lack of EGFR, RBC-EVs preserve cisplatin activity and prevent interference with cetuximab. This formulation enhances cisplatin’s cytotoxicity by up to 50%, as shown *in vitro* and in patient-derived organoids. It effectively reduces chemoresistance by downregulating hypoxia-related genes and promoting ferroptosis, additionally, it improves cisplatin’s cytotoxic effects while reducing hemotoxicity compared to the administration of free cisplatin.

**Conclusions:** These findings highlight the potential of red blood cell-derived extracellular vesicles as a biocompatible delivery system enabling combined therapy and offering a promising strategy to overcome current limitations in TNBC treatment.
