## Supplementary material for "Red Blood Cell-derived Extracellular Vesicles enable Cisplatin and Cetuximab combined Therapy against Triple-Negative Breast Cancer": RNA seq metrics

### Sheet: RNAseq metrics
Table X. RNA-seq metrics for read mapping and counting.
		FastQC			Mapping (STAR v.2.7.10a)			Read counting (HTSeq v.0.11.1)
Sample ID	Sample Name	Num Total Reads	Num Read pairs	GC (%)	% uniquely mapped reads	% mapped to multiple loci	% unmapped too short reads	% assigned	% no feature	% ambiguous	% not aligned (unmapped)	% alignment not unique (multimapping)	Num. Read pairs assigned
1	wt_rep1	48952102	24476051	50	92.61	3.16	4.13	83.3034	5.37914	6.4339	1.72604	3.15749	20389389
2	wt_rep2	49286278	24643139	48	91.94	5.54	2.41	81.1621	6.95084	4.57009	1.77602	5.54097	20000885
3	wt_rep3	52397546	26198773	50	95.03	3.57	1.31	85.2347	5.2738	4.88716	1.03577	3.56853	22330454
4	EV_rep1	59945534	29972767	47	95.76	2.84	1.32	85.3351	6.07658	4.70239	1.04791	2.83802	25577289
5	EV_rep2	51188110	25594055	48	94.26	3.82	1.84	84.3587	5.74789	4.94181	1.13267	3.81895	21590805
6	EV_rep3	49011540	24505770	49	94.3	3.62	1.98	85.166	4.79137	5.13229	1.28871	3.62159	20870592
7	EV+Cisplatin_rep1	50726494	25363247	48	94.65	3.33	1.94	85.5812	4.74672	4.89189	1.44834	3.33186	21706167
8	EV+Cisplatin_rep2	56312076	28156038	48	95.55	3.25	1.13	85.9853	5.29605	4.56538	0.906303	3.24697	24210055
9	EV+Cisplatin_rep3	44581940	22290970	49	93.43	4.9	1.59	85.2736	4.26259	4.35585	1.20697	4.90101	19008307
10	EV+CTX_rep1	48961248	24480624	50	94.15	4.08	1.69	86.0306	3.9384	4.68444	1.26865	4.07789	21060832
11	EV+CTX_rep2	64463524	32231762	49	94.33	3.04	2.53	85.2511	4.8008	5.11127	1.79833	3.03849	27477934
12	EV+CTX_rep3	52326412	26163206	48	93.04	2.79	4.08	84.2195	4.88985	6.39469	1.70883	2.78708	22034534
13	EV+Cisplatin+CTX_rep1	54913078	27456539	49	93.57	3.93	2.41	83.7665	5.2459	5.55953	1.4991	3.92901	22999369
14	EV+Cisplatin+CTX_rep2	43482036	21741018	50	94.34	4.2	1.36	84.4194	5.92245	4.40926	1.04513	4.20372	18353645
15	EV+Cisplatin+CTX_rep3	76410836	38205418	48	95.14	2.77	2	84.459	6.3252	5.2884	1.15281	2.77461	32267907
16	Cisplatin_rep1	53360578	26680289	49	95.96	2.86	1.09	85.4074	5.90544	5.0511	0.775201	2.86086	22786940
17	Cisplatin_rep2	55672498	27836249	49	93.75	4.92	1.23	82.7926	6.36003	5.01982	0.903563	4.92401	23046346
18	Cisplatin_rep3	49292496	24646248	48	95.55	2.99	1.37	85.1597	6.27573	4.65867	0.920558	2.98535	20988668
19	Cisplatin+CTX_rep1	45425524	22712762	47	94.37	3.6	1.88	84.3371	6.30482	4.65982	1.10067	3.59762	19155277
20	Cisplatin+CTX_rep2	43840188	21920094	48	95.47	3.45	0.99	84.4853	6.81878	4.39282	0.848888	3.45425	18519250
21	Cisplatin+CTX_rep3	48808670	24404335	50	92.99	3.53	3.39	83.6685	5.81425	4.48825	2.49992	3.52908	20418738
22	CTX_rep1	58746318	29373159	49	94.85	3.2	1.86	84.8403	6.10157	4.64608	1.20924	3.20284	24920272
23	CTX_rep2	69088618	34544309	49	93.23	4.15	2.52	83.6634	5.8303	4.44278	1.90973	4.15374	28900959
24	CTX_rep3	51015978	25507989	49	93.82	3.6	2.48	84.2959	5.43824	4.65758	2.00686	3.60139	21502195
