## Supplementary material for "Red Blood Cell-derived Extracellular Vesicles enable Cisplatin and Cetuximab combined Therapy against Triple-Negative Breast Cancer": DEG list

### Sheet: Cisplatin_vs_wt
	baseMean	log2 FoldChange	pvalue	padj	DEG	genetype	genename	description
ENSG00000169228.14	75.0529	1.37384	6.42253e-08	3.92341e-06	up	protein_coding	RAB24	RAB24, member RAS oncogene family [Source:HGNC Symbol;Acc:HGNC:9765]
ENSG00000130748.7	138.333	1.32304	1.919e-08	1.44744e-06	up	protein_coding	TMEM160	transmembrane protein 160 [Source:HGNC Symbol;Acc:HGNC:26042]
ENSG00000166823.6	56.557	1.20265	0.000110662	0.00170855	up	protein_coding	MESP1	mesoderm posterior bHLH transcription factor 1 [Source:HGNC Symbol;Acc:HGNC:29658]
ENSG00000101084.19	242.456	1.16639	8.15669e-05	0.00134155	up	protein_coding	RAB5IF	RAB5 interacting factor [Source:HGNC Symbol;Acc:HGNC:15870]
ENSG00000178184.16	67.1924	1.11081	3.2026e-05	0.000637186	up	protein_coding	PARD6G	par-6 family cell polarity regulator gamma [Source:HGNC Symbol;Acc:HGNC:16076]
ENSG00000243449.8	77.1486	1.06937	0.000106158	0.00165628	up	protein_coding	C4orf48	chromosome 4 open reading frame 48 [Source:HGNC Symbol;Acc:HGNC:34437]
ENSG00000255198.5	71.919	1.03238	3.20692e-05	0.000637186	up	lncRNA	SNHG9	small nucleolar RNA host gene 9 [Source:HGNC Symbol;Acc:HGNC:33102]
ENSG00000163995.21	52.8342	-1.03469	0.000107249	0.00166693	down	protein_coding	ABLIM2	actin binding LIM protein family member 2 [Source:HGNC Symbol;Acc:HGNC:19195]
ENSG00000225972.1	52.0341	-1.04417	0.00142872	0.0124404	down	unprocessed_pseudogene	MTND1P23	MT-ND1 pseudogene 23 [Source:HGNC Symbol;Acc:HGNC:42092]
ENSG00000162105.21	78.8862	-1.04661	9.35133e-07	3.77947e-05	down	protein_coding	SHANK2	SH3 and multiple ankyrin repeat domains 2 [Source:HGNC Symbol;Acc:HGNC:14295]
ENSG00000229119.3	64.0191	-1.04727	0.000734148	0.0075011	down	processed_pseudogene	RPLP09	60S acidic ribosomal protein (RPLP0) pseudogene

### Sheet: Cisplatin+CTX_vs_wt
	baseMean	log2 FoldChange	pvalue	padj	DEG	genetype	genename	description
ENSG00000205544.4	67.2193	1.53131	3.45217e-05	0.00103758	up	protein_coding	TMEM256	transmembrane protein 256 [Source:HGNC Symbol;Acc:HGNC:28618]
ENSG00000259865.1	158.394	1.47529	1.22958e-09	3.36906e-07	up	lncRNA	-	novel transcript
ENSG00000262814.8	180.497	1.29205	7.88227e-07	6.22279e-05	up	protein_coding	MRPL12	mitochondrial ribosomal protein L12 [Source:HGNC Symbol;Acc:HGNC:10378]
ENSG00000180233.11	105.013	1.20462	5.38107e-05	0.00143197	up	protein_coding	ZNRF2	zinc and ring finger 2 [Source:HGNC Symbol;Acc:HGNC:22316]
ENSG00000232388.5	168.209	1.18287	1.63409e-06	0.000106911	up	protein_coding	SMIM26	small integral membrane protein 26 [Source:HGNC Symbol;Acc:HGNC:43430]
ENSG00000134049.6	559.357	1.11092	6.45659e-05	0.00165138	up	protein_coding	IER3IP1	immediate early response 3 interacting protein 1 [Source:HGNC Symbol;Acc:HGNC:18550]
ENSG00000221947.8	48.6006	1.0708	0.00409625	0.0323302	up	protein_coding	XKR9	XK related 9 [Source:HGNC Symbol;Acc:HGNC:20937]
ENSG00000170293.9	64.9349	1.06606	0.000593196	0.0083527	up	protein_coding	CMTM8	CKLF like MARVEL transmembrane domain containing 8 [Source:HGNC Symbol;Acc:HGNC:19179]
ENSG00000178184.16	67.1924	1.02299	0.001086	0.0130166	up	protein_coding	PARD6G	par-6 family cell polarity regulator gamma [Source:HGNC Symbol;Acc:HGNC:16076]
ENSG00000108622.11	65.8811	1.0044	0.000766825	0.010034	up	protein_coding	ICAM2	intercellular adhesion molecule 2 [Source:HGNC Symbol;Acc:HGNC:5345]
ENSG00000232472.1	54.7372	-1.08217	0.000973507	0.0120211	down	processed_pseudogene	EEF1B2P3	eukaryotic translation elongation factor 1 beta 2 pseudogene 3 [Source:HGNC Symbol;Acc:HGNC:3210]
ENSG00000162105.21	78.8862	-1.10224	2.36357e-05	0.000778895	down	protein_coding	SHANK2	SH3 and multiple ankyrin repeat domains 2 [Source:HGNC Symbol;Acc:HGNC:14295]
ENSG00000189343.7	74.2095	-1.13208	0.00213985	0.0205349	down	processed_pseudogene	RPS2P46	ribosomal protein S2 pseudogene 46 [Source:HGNC Symbol;Acc:HGNC:35839]
ENSG00000215030.5	103.635	-1.17877	8.31224e-05	0.00196814	down	processed_pseudogene	RPL13P12	ribosomal protein L13 pseudogene 12 [Source:HGNC Symbol;Acc:HGNC:35701]
ENSG00000137970.7	107.548	-1.22693	0.0193702	0.0958552	down	processed_pseudogene	RPL7P9	ribosomal protein L7 pseudogene 9 [Source:HGNC Symbol;Acc:HGNC:37028]
ENSG00000229119.3	64.0191	-1.33829	0.00035498	0.00568832	down	processed_pseudogene	RPLP09	60S acidic ribosomal protein (RPLP0) pseudogene
ENSG00000233762.3	115.59	-1.50318	0.0111002	0.0654948	down	processed_pseudogene	RPS15P4	ribosomal protein S15 pseudogene 4 [Source:HGNC Symbol;Acc:HGNC:35712]
ENSG00000232573.1	51.3109	-1.61221	0.0135181	0.0749445	down	processed_pseudogene	RPL3P4	ribosomal protein L3 pseudogene 4 [Source:HGNC Symbol;Acc:HGNC:19805]
ENSG00000185641.6	62.7886	-1.78065	1.37583e-05	0.00052053	down	processed_pseudogene	-	ribosomal protein S25 (RPS25) pseudogene
ENSG00000212802.4	83.448	-1.82988	3.35037e-07	3.09962e-05	down	processed_pseudogene	RPL15P3	ribosomal protein L15 pseudogene 3 [Source:HGNC Symbol;Acc:HGNC:21538]
ENSG00000183298.5	75.6947	-2.16883	1.4483e-08	2.63858e-06	down	processed_pseudogene	RPSAP19	ribosomal protein SA pseudogene 19 [Source:HGNC Symbol;Acc:HGNC:36508]
ENSG00000220842.6	48.5681	-2.25125	3.50962e-06	0.000188913	down	processed_pseudogene	RPL21P16	ribosomal protein L21 pseudogene 16 [Source:HGNC Symbol;Acc:HGNC:31396]

### Sheet: EV+Cisplatin_vs_wt
	baseMean	log2 FoldChange	pvalue	padj	DEG	genetype	genename	description
ENSG00000127922.10	2216.21	1.74674	0.000101014	0.0714671	up	protein_coding	SEM1	SEM1 26S proteasome subunit [Source:HGNC Symbol;Acc:HGNC:10845]
ENSG00000177954.14	8578.83	1.71832	3.16812e-06	0.0125838	up	protein_coding	RPS27	ribosomal protein S27 [Source:HGNC Symbol;Acc:HGNC:10416]
ENSG00000138061.12	1534.98	1.6199	0.000322079	0.0913783	up	protein_coding	CYP1B1	cytochrome P450 family 1 subfamily B member 1 [Source:HGNC Symbol;Acc:HGNC:2597]
ENSG00000138398.17	2087.92	1.4989	0.000175644	0.0714671	up	protein_coding	PPIG	peptidylprolyl isomerase G [Source:HGNC Symbol;Acc:HGNC:14650]
ENSG00000196683.12	1986.26	1.49776	0.000194279	0.0714671	up	protein_coding	TOMM7	translocase of outer mitochondrial membrane 7 [Source:HGNC Symbol;Acc:HGNC:21648]
ENSG00000134186.12	2072.71	1.42401	0.000179601	0.0714671	up	protein_coding	PRPF38B	pre-mRNA processing factor 38B [Source:HGNC Symbol;Acc:HGNC:25512]
ENSG00000118181.11	9528.38	1.34091	0.000174601	0.0714671	up	protein_coding	RPS25	ribosomal protein S25 [Source:HGNC Symbol;Acc:HGNC:10413]
ENSG00000213741.11	3709.84	1.3215	0.000541466	0.0970213	up	protein_coding	RPS29	ribosomal protein S29 [Source:HGNC Symbol;Acc:HGNC:10419]
ENSG00000173660.12	3372.31	1.27737	9.89217e-05	0.0714671	up	protein_coding	UQCRH	ubiquinol-cytochrome c reductase hinge protein [Source:HGNC Symbol;Acc:HGNC:12590]
ENSG00000100650.16	4051.4	1.20593	0.000569454	0.0970213	up	protein_coding	SRSF5	serine and arginine rich splicing factor 5 [Source:HGNC Symbol;Acc:HGNC:10787]
ENSG00000119707.14	5069.42	1.20346	0.000429589	0.0935806	up	protein_coding	RBM25	RNA binding motif protein 25 [Source:HGNC Symbol;Acc:HGNC:23244]
ENSG00000122026.11	7769.01	1.15802	0.000629299	0.0970213	up	protein_coding	RPL21	ribosomal protein L21 [Source:HGNC Symbol;Acc:HGNC:10313]
ENSG00000174720.17	1555.11	1.13527	0.000635084	0.0970213	up	protein_coding	LARP7	La ribonucleoprotein 7, transcriptional regulator [Source:HGNC Symbol;Acc:HGNC:24912]
ENSG00000096401.8	3384.98	1.13509	0.000451808	0.0935806	up	protein_coding	CDC5L	cell division cycle 5 like [Source:HGNC Symbol;Acc:HGNC:1743]
ENSG00000008952.17	2729.61	1.08337	0.000200051	0.0714671	up	protein_coding	SEC62	SEC62 homolog, preprotein translocation factor [Source:HGNC Symbol;Acc:HGNC:11846]
ENSG00000110696.10	4854.37	1.08197	0.000149866	0.0714671	up	protein_coding	C11orf58	chromosome 11 open reading frame 58 [Source:HGNC Symbol;Acc:HGNC:16990]
ENSG00000162613.17	1440.62	1.07022	0.000382971	0.0935806	up	protein_coding	FUBP1	far upstream element binding protein 1 [Source:HGNC Symbol;Acc:HGNC:4004]
ENSG00000164548.12	1754.96	1.03167	0.000494762	0.0935806	up	protein_coding	TRA2A	transformer 2 alpha homolog [Source:HGNC Symbol;Acc:HGNC:16645]
ENSG00000101166.16	4301.26	1.02006	0.000450522	0.0935806	up	protein_coding	PRELID3B	PRELI domain containing 3B [Source:HGNC Symbol;Acc:HGNC:15892]
ENSG00000138182.15	2936.08	1.01995	0.000112868	0.0714671	up	protein_coding	KIF20B	kinesin family member 20B [Source:HGNC Symbol;Acc:HGNC:7212]
ENSG00000091542.9	2722	-1.03346	2.06226e-05	0.0409565	down	protein_coding	ALKBH5	alkB homolog 5, RNA demethylase [Source:HGNC Symbol;Acc:HGNC:25996]
ENSG00000159167.12	1419.43	-1.19804	0.000489018	0.0935806	down	protein_coding	STC1	stanniocalcin 1 [Source:HGNC Symbol;Acc:HGNC:11373]

### Sheet: EV+Cispl+CTX_vs_wt
	baseMean	log2 FoldChange	pvalue	padj	DEG	genetype	genename	description
ENSG00000138061.12	1534.98	1.21745	1.56861e-07	0.000111932	up	protein_coding	CYP1B1	cytochrome P450 family 1 subfamily B member 1 [Source:HGNC Symbol;Acc:HGNC:2597]
ENSG00000174501.15	258.23	1.20699	0.000987495	0.0986507	up	protein_coding	ANKRD36C	ankyrin repeat domain 36C [Source:HGNC Symbol;Acc:HGNC:32946]
ENSG00000136147.18	182.325	1.07918	0.000680303	0.0823176	up	protein_coding	PHF11	PHD finger protein 11 [Source:HGNC Symbol;Acc:HGNC:17024]
ENSG00000151012.13	3043.53	1.05694	3.1498e-06	0.00115369	up	protein_coding	SLC7A11	solute carrier family 7 member 11 [Source:HGNC Symbol;Acc:HGNC:11059]
ENSG00000156453.14	226.119	-1.02662	0.000720515	0.083697	down	protein_coding	PCDH1	protocadherin 1 [Source:HGNC Symbol;Acc:HGNC:8655]
ENSG00000139832.5	223.413	-1.02716	0.000369188	0.0614698	down	protein_coding	RAB20	RAB20, member RAS oncogene family [Source:HGNC Symbol;Acc:HGNC:18260]
ENSG00000181458.10	253.169	-1.06111	0.000529309	0.070504	down	protein_coding	TMEM45A	transmembrane protein 45A [Source:HGNC Symbol;Acc:HGNC:25480]
ENSG00000101187.16	226.414	-1.06468	0.000857312	0.0902768	down	protein_coding	SLCO4A1	solute carrier organic anion transporter family member 4A1 [Source:HGNC Symbol;Acc:HGNC:10953]
ENSG00000107159.14	545.254	-1.08562	2.37258e-06	0.000948085	down	protein_coding	CA9	carbonic anhydrase 9 [Source:HGNC Symbol;Acc:HGNC:1383]
ENSG00000061656.11	265.872	-1.08742	4.66646e-05	0.0133194	down	protein_coding	SPAG4	sperm associated antigen 4 [Source:HGNC Symbol;Acc:HGNC:11214]
ENSG00000159167.12	1419.43	-1.22661	6.53065e-12	1.63103e-08	down	protein_coding	STC1	stanniocalcin 1 [Source:HGNC Symbol;Acc:HGNC:11373]
ENSG00000143847.16	333.763	-1.25478	2.72569e-06	0.00104729	down	protein_coding	PPFIA4	PTPRF interacting protein alpha 4 [Source:HGNC Symbol;Acc:HGNC:9248]
ENSG00000168209.6	1473.74	-1.27944	5.97208e-12	1.63103e-08	down	protein_coding	DDIT4	DNA damage inducible transcript 4 [Source:HGNC Symbol;Acc:HGNC:24944]
ENSG00000095752.7	466.523	-1.30037	1.36484e-07	0.000104883	down	protein_coding	IL11	interleukin 11 [Source:HGNC Symbol;Acc:HGNC:5966]
ENSG00000232803.1	170.112	-1.33191	0.000124027	0.0295007	down	lncRNA	SLCO4A1-AS1	SLCO4A1 antisense RNA 1 [Source:HGNC Symbol;Acc:HGNC:40537]
ENSG00000105877.19	280.337	-1.34992	1.30016e-06	0.000564721	down	protein_coding	DNAH11	dynein axonemal heavy chain 11 [Source:HGNC Symbol;Acc:HGNC:2942]
ENSG00000114268.12	608.37	-1.37732	7.40614e-08	6.72612e-05	down	protein_coding	PFKFB4	6-phosphofructo-2-kinase/fructose-2,6-biphosphatase 4 [Source:HGNC Symbol;Acc:HGNC:8875]
ENSG00000104419.17	6749.02	-1.47091	6.66335e-24	6.65668e-20	down	protein_coding	NDRG1	N-myc downstream regulated 1 [Source:HGNC Symbol;Acc:HGNC:7679]
ENSG00000247095.4	174.232	-1.61032	3.85252e-05	0.0116626	down	lncRNA	MIR210HG	MIR210 host gene [Source:HGNC Symbol;Acc:HGNC:39524]

### Sheet: EV+CTX_vs_wt
	baseMean	log2FoldChange	pvalue	padj	DEG	genetype	genename	description
ENSG00000133142.19	1437.42	1.91112	0.001772	0.0884876	up	protein_coding	TCEAL4	transcription elongation factor A like 4 [Source:HGNC Symbol;Acc:HGNC:26121]
ENSG00000127922.10	2216.21	1.71014	1.29096e-05	0.0104383	up	protein_coding	SEM1	SEM1 26S proteasome subunit [Source:HGNC Symbol;Acc:HGNC:10845]
ENSG00000177954.14	8578.83	1.66023	2.5304e-07	0.00194233	up	protein_coding	RPS27	ribosomal protein S27 [Source:HGNC Symbol;Acc:HGNC:10416]
ENSG00000162385.11	1257.98	1.65894	9.7757e-05	0.0250127	up	protein_coding	MAGOH	mago homolog, exon junction complex subunit [Source:HGNC Symbol;Acc:HGNC:6815]
ENSG00000119640.9	447.733	1.6299	9.71107e-05	0.0250127	up	protein_coding	ACYP1	acylphosphatase 1 [Source:HGNC Symbol;Acc:HGNC:179]
ENSG00000124380.11	545.624	1.62551	0.00022093	0.0346093	up	protein_coding	SNRNP27	small nuclear ribonucleoprotein U4/U6.U5 subunit 27 [Source:HGNC Symbol;Acc:HGNC:30240]
ENSG00000164167.12	642.446	1.61084	0.0015499	0.0831963	up	protein_coding	LSM6	LSM6 homolog, U6 small nuclear RNA and mRNA degradation associated [Source:HGNC Symbol;Acc:HGNC:17017]
ENSG00000064199.7	739.43	1.6029	0.000186635	0.0329852	up	protein_coding	SPA17	sperm autoantigenic protein 17 [Source:HGNC Symbol;Acc:HGNC:11210]
ENSG00000232112.3	3128.46	1.54752	0.00238646	0.0998512	up	protein_coding	TMA7	translation machinery associated 7 homolog [Source:HGNC Symbol;Acc:HGNC:26932]
ENSG00000174891.14	544.27	1.53156	0.000917294	0.0658051	up	protein_coding	RSRC1	arginine and serine rich coiled-coil 1 [Source:HGNC Symbol;Acc:HGNC:24152]
ENSG00000138398.17	2087.92	1.51823	1.35859e-05	0.0104383	up	protein_coding	PPIG	peptidylprolyl isomerase G [Source:HGNC Symbol;Acc:HGNC:14650]
ENSG00000023608.5	1353.73	1.50689	0.000161286	0.0316569	up	protein_coding	SNAPC1	small nuclear RNA activating complex polypeptide 1 [Source:HGNC Symbol;Acc:HGNC:11134]
ENSG00000134186.12	2072.71	1.49959	6.25512e-06	0.0104383	up	protein_coding	PRPF38B	pre-mRNA processing factor 38B [Source:HGNC Symbol;Acc:HGNC:25512]
ENSG00000143977.14	2892.94	1.4976	8.70388e-05	0.0247448	up	protein_coding	SNRPG	small nuclear ribonucleoprotein polypeptide G [Source:HGNC Symbol;Acc:HGNC:11163]
ENSG00000119013.10	1172.3	1.43474	1.45051e-05	0.0104383	up	protein_coding	NDUFB3	NADH:ubiquinone oxidoreductase subunit B3 [Source:HGNC Symbol;Acc:HGNC:7698]
ENSG00000184076.13	1470.47	1.43298	0.000112112	0.0277604	up	protein_coding	UQCR10	ubiquinol-cytochrome c reductase, complex III subunit X [Source:HGNC Symbol;Acc:HGNC:30863]
ENSG00000143256.5	1748.75	1.43091	0.000257721	0.0380436	up	protein_coding	PFDN2	prefoldin subunit 2 [Source:HGNC Symbol;Acc:HGNC:8867]
ENSG00000020426.11	697.023	1.42262	0.000341336	0.0444084	up	protein_coding	MNAT1	MNAT1 component of CDK activating kinase [Source:HGNC Symbol;Acc:HGNC:7181]
ENSG00000138061.12	1534.98	1.41774	0.000317099	0.0427026	up	protein_coding	CYP1B1	cytochrome P450 family 1 subfamily B member 1 [Source:HGNC Symbol;Acc:HGNC:2597]
ENSG00000166797.11	827.3	1.41195	0.000672112	0.0599899	up	protein_coding	CIAO2A	cytosolic iron-sulfur assembly component 2A [Source:HGNC Symbol;Acc:HGNC:26235]
ENSG00000118181.11	9528.38	1.38032	9.70903e-06	0.0104383	up	protein_coding	RPS25	ribosomal protein S25 [Source:HGNC Symbol;Acc:HGNC:10413]
ENSG00000139343.11	1999.87	1.3713	0.00056022	0.056476	up	protein_coding	SNRPF	small nuclear ribonucleoprotein polypeptide F [Source:HGNC Symbol;Acc:HGNC:11162]
ENSG00000269834.7	604.091	1.35792	0.000191978	0.0329852	up	lncRNA	ZNF528-AS1	ZNF528 antisense RNA 1 [Source:HGNC Symbol;Acc:HGNC:51305]
ENSG00000120688.9	718.814	1.33532	0.00116964	0.0741611	up	protein_coding	WBP4	WW domain binding protein 4 [Source:HGNC Symbol;Acc:HGNC:12739]
ENSG00000166681.14	793.591	1.33181	0.000353759	0.0445156	up	protein_coding	BEX3	brain expressed X-linked 3 [Source:HGNC Symbol;Acc:HGNC:13388]
ENSG00000109390.13	601.514	1.32706	0.000765625	0.0621944	up	protein_coding	NDUFC1	NADH:ubiquinone oxidoreductase subunit C1 [Source:HGNC Symbol;Acc:HGNC:7705]
ENSG00000125356.7	1141.95	1.32272	0.00213244	0.095723	up	protein_coding	NDUFA1	NADH:ubiquinone oxidoreductase subunit A1 [Source:HGNC Symbol;Acc:HGNC:7683]
ENSG00000163634.12	1305.66	1.31101	0.000127637	0.0284729	up	protein_coding	THOC7	THO complex 7 [Source:HGNC Symbol;Acc:HGNC:29874]
ENSG00000089048.15	1503.03	1.31088	0.00101377	0.0701051	up	protein_coding	ESF1	ESF1 nucleolar pre-rRNA processing protein homolog [Source:HGNC Symbol;Acc:HGNC:15898]
ENSG00000125351.13	755.088	1.30315	0.00167851	0.0869002	up	protein_coding	UPF3B	UPF3B regulator of nonsense mediated mRNA decay [Source:HGNC Symbol;Acc:HGNC:20439]
ENSG00000196683.12	1986.26	1.30292	0.000201968	0.0329852	up	protein_coding	TOMM7	translocase of outer mitochondrial membrane 7 [Source:HGNC Symbol;Acc:HGNC:21648]
ENSG00000173660.12	3372.31	1.29935	5.6706e-06	0.0104383	up	protein_coding	UQCRH	ubiquinol-cytochrome c reductase hinge protein [Source:HGNC Symbol;Acc:HGNC:12590]
ENSG00000106443.17	866.877	1.29504	0.000897226	0.0649727	up	protein_coding	PHF14	PHD finger protein 14 [Source:HGNC Symbol;Acc:HGNC:22203]
ENSG00000145216.16	717.188	1.28595	0.00217859	0.0963005	up	protein_coding	FIP1L1	factor interacting with PAPOLA and CPSF1 [Source:HGNC Symbol;Acc:HGNC:19124]
ENSG00000164611.13	3276.22	1.27444	0.000479126	0.0534263	up	protein_coding	PTTG1	PTTG1 regulator of sister chromatid separation, securin [Source:HGNC Symbol;Acc:HGNC:9690]
ENSG00000125743.11	3794.62	1.27184	0.000133536	0.0284729	up	protein_coding	SNRPD2	small nuclear ribonucleoprotein D2 polypeptide [Source:HGNC Symbol;Acc:HGNC:11159]
ENSG00000174720.17	1555.11	1.2626	1.36175e-05	0.0104383	up	protein_coding	LARP7	La ribonucleoprotein 7, transcriptional regulator [Source:HGNC Symbol;Acc:HGNC:24912]
ENSG00000198937.9	575.689	1.25228	0.00186367	0.0904985	up	protein_coding	CCDC167	coiled-coil domain containing 167 [Source:HGNC Symbol;Acc:HGNC:21239]
ENSG00000124383.9	1210.3	1.24152	0.000324121	0.0428958	up	protein_coding	MPHOSPH10	M-phase phosphoprotein 10 [Source:HGNC Symbol;Acc:HGNC:7213]
ENSG00000168653.11	3324.67	1.24073	0.000767048	0.0621944	up	protein_coding	NDUFS5	NADH:ubiquinone oxidoreductase subunit S5 [Source:HGNC Symbol;Acc:HGNC:7712]
ENSG00000148677.7	13108.2	1.23787	2.61119e-05	0.0154181	up	protein_coding	ANKRD1	ankyrin repeat domain 1 [Source:HGNC Symbol;Acc:HGNC:15819]
ENSG00000029993.15	1068.81	1.23527	6.18622e-05	0.0207072	up	protein_coding	HMGB3	high mobility group box 3 [Source:HGNC Symbol;Acc:HGNC:5004]
ENSG00000100650.16	4051.4	1.2295	5.75014e-05	0.0207072	up	protein_coding	SRSF5	serine and arginine rich splicing factor 5 [Source:HGNC Symbol;Acc:HGNC:10787]
ENSG00000163001.12	957.39	1.22741	0.00139713	0.0792912	up	protein_coding	CFAP36	cilia and flagella associated protein 36 [Source:HGNC Symbol;Acc:HGNC:30540]
ENSG00000138326.21	14322.9	1.22474	0.000130713	0.0284729	up	protein_coding	RPS24	ribosomal protein S24 [Source:HGNC Symbol;Acc:HGNC:10411]
ENSG00000100764.14	4243.33	1.22231	0.00064586	0.0593244	up	protein_coding	PSMC1	proteasome 26S subunit, ATPase 1 [Source:HGNC Symbol;Acc:HGNC:9547]
ENSG00000183648.11	952.187	1.21963	0.00110952	0.0726327	up	protein_coding	NDUFB1	NADH:ubiquinone oxidoreductase subunit B1 [Source:HGNC Symbol;Acc:HGNC:7695]
ENSG00000145592.14	14547.1	1.21358	5.34297e-05	0.0207072	up	protein_coding	RPL37	ribosomal protein L37 [Source:HGNC Symbol;Acc:HGNC:10347]
ENSG00000270647.7	5865.77	1.20801	0.000646382	0.0593244	up	protein_coding	TAF15	TATA-box binding protein associated factor 15 [Source:HGNC Symbol;Acc:HGNC:11547]
ENSG00000139168.9	1117.06	1.1953	0.00154596	0.0831963	up	protein_coding	ZCRB1	zinc finger CCHC-type and RNA binding motif containing 1 [Source:HGNC Symbol;Acc:HGNC:29620]
ENSG00000164919.11	2196.78	1.18905	0.00186882	0.0904985	up	protein_coding	COX6C	cytochrome c oxidase subunit 6C [Source:HGNC Symbol;Acc:HGNC:2285]
ENSG00000160818.17	2395.11	1.18838	0.0014954	0.0814094	up	protein_coding	GPATCH4	G-patch domain containing 4 [Source:HGNC Symbol;Acc:HGNC:25982]
ENSG00000100941.9	3411.82	1.1866	0.00106767	0.0725258	up	protein_coding	PNN	pinin, desmosome associated protein [Source:HGNC Symbol;Acc:HGNC:9162]
ENSG00000110172.12	1694.91	1.1834	3.36586e-05	0.0184545	up	protein_coding	CHORDC1	cysteine and histidine rich domain containing 1 [Source:HGNC Symbol;Acc:HGNC:14525]
ENSG00000225383.8	1174.16	1.18176	0.00140825	0.0792912	up	lncRNA	SFTA1P	surfactant associated 1, lncRNA [Source:HGNC Symbol;Acc:HGNC:18383]
ENSG00000184208.12	747.008	1.18124	0.0020434	0.094259	up	transcribed_unitary_pseudogene	C22orf46	chromosome 22 putative open reading frame 46 [Source:HGNC Symbol;Acc:HGNC:26294]
ENSG00000164104.12	4904.17	1.17821	6.05223e-05	0.0207072	up	protein_coding	HMGB2	high mobility group box 2 [Source:HGNC Symbol;Acc:HGNC:5000]
ENSG00000119707.14	5069.42	1.17654	8.14768e-05	0.0247448	up	protein_coding	RBM25	RNA binding motif protein 25 [Source:HGNC Symbol;Acc:HGNC:23244]
ENSG00000115539.14	1023.95	1.17446	0.00141518	0.0792912	up	protein_coding	PDCL3	phosducin like 3 [Source:HGNC Symbol;Acc:HGNC:28860]
ENSG00000165632.9	678.213	1.16786	0.00242719	0.0998512	up	protein_coding	TAF3	TATA-box binding protein associated factor 3 [Source:HGNC Symbol;Acc:HGNC:17303]
ENSG00000122026.11	7769.01	1.16749	7.92935e-05	0.0247448	up	protein_coding	RPL21	ribosomal protein L21 [Source:HGNC Symbol;Acc:HGNC:10313]
ENSG00000005075.16	1180.04	1.16743	0.00126208	0.0756856	up	protein_coding	POLR2J	RNA polymerase II subunit J [Source:HGNC Symbol;Acc:HGNC:9197]
ENSG00000114391.13	11051.5	1.16712	6.0238e-05	0.0207072	up	protein_coding	RPL24	ribosomal protein L24 [Source:HGNC Symbol;Acc:HGNC:10325]
ENSG00000117614.10	1110.73	1.16457	0.000483716	0.0534263	up	protein_coding	SYF2	SYF2 pre-mRNA splicing factor [Source:HGNC Symbol;Acc:HGNC:19824]
ENSG00000213741.11	3709.84	1.15721	0.000516495	0.0546187	up	protein_coding	RPS29	ribosomal protein S29 [Source:HGNC Symbol;Acc:HGNC:10419]
ENSG00000108848.16	3955.37	1.15627	0.000762483	0.0621944	up	protein_coding	LUC7L3	LUC7 like 3 pre-mRNA splicing factor [Source:HGNC Symbol;Acc:HGNC:24309]
ENSG00000128609.16	1131.44	1.15487	0.00117869	0.0741611	up	protein_coding	NDUFA5	NADH:ubiquinone oxidoreductase subunit A5 [Source:HGNC Symbol;Acc:HGNC:7688]
ENSG00000253738.3	763.827	1.1493	0.000347157	0.044413	up	lncRNA	OTUD6B-AS1	OTUD6B antisense RNA 1 (head to head) [Source:HGNC Symbol;Acc:HGNC:50466]
ENSG00000138778.14	2895.87	1.14582	0.000148513	0.0299996	up	protein_coding	CENPE	centromere protein E [Source:HGNC Symbol;Acc:HGNC:1856]
ENSG00000183520.12	1628.18	1.13201	0.00149098	0.0814094	up	protein_coding	UTP11	UTP11 small subunit processome component [Source:HGNC Symbol;Acc:HGNC:24329]
ENSG00000163807.6	1233.92	1.12501	0.00172297	0.0875862	up	protein_coding	KIAA1143	KIAA1143 [Source:HGNC Symbol;Acc:HGNC:29198]
ENSG00000170502.13	667.409	1.12268	0.00204791	0.094259	up	protein_coding	NUDT9	nudix hydrolase 9 [Source:HGNC Symbol;Acc:HGNC:8056]
ENSG00000206418.5	959.746	1.11609	0.000296874	0.040693	up	protein_coding	RAB12	RAB12, member RAS oncogene family [Source:HGNC Symbol;Acc:HGNC:31332]
ENSG00000147669.11	1205.64	1.10979	0.00129389	0.0769915	up	protein_coding	POLR2K	RNA polymerase II, I and III subunit K [Source:HGNC Symbol;Acc:HGNC:9198]
ENSG00000008952.17	2729.61	1.09611	1.66101e-05	0.0106249	up	protein_coding	SEC62	SEC62 homolog, preprotein translocation factor [Source:HGNC Symbol;Acc:HGNC:11846]
ENSG00000111639.8	2199.22	1.08822	0.000848193	0.0630133	up	protein_coding	MRPL51	mitochondrial ribosomal protein L51 [Source:HGNC Symbol;Acc:HGNC:14044]
ENSG00000167088.11	3715.16	1.08276	0.00112601	0.0726327	up	protein_coding	SNRPD1	small nuclear ribonucleoprotein D1 polypeptide [Source:HGNC Symbol;Acc:HGNC:11158]
ENSG00000122566.22	30103.5	1.07495	0.000257116	0.0380436	up	protein_coding	HNRNPA2B1	heterogeneous nuclear ribonucleoprotein A2/B1 [Source:HGNC Symbol;Acc:HGNC:5033]
ENSG00000067533.6	1426.51	1.07071	0.00078733	0.0621944	up	protein_coding	RRP15	ribosomal RNA processing 15 homolog [Source:HGNC Symbol;Acc:HGNC:24255]
ENSG00000132432.14	1946.41	1.06717	0.00085375	0.0630133	up	protein_coding	SEC61G	SEC61 translocon subunit gamma [Source:HGNC Symbol;Acc:HGNC:18277]
ENSG00000096401.8	3384.98	1.06485	0.000164966	0.0316569	up	protein_coding	CDC5L	cell division cycle 5 like [Source:HGNC Symbol;Acc:HGNC:1743]
ENSG00000080824.19	63076.1	1.06214	0.000482756	0.0534263	up	protein_coding	HSP90AA1	heat shock protein 90 alpha family class A member 1 [Source:HGNC Symbol;Acc:HGNC:5253]
ENSG00000124172.10	6946.42	1.06198	1.49585e-05	0.0104383	up	protein_coding	ATP5F1E	ATP synthase F1 subunit epsilon [Source:HGNC Symbol;Acc:HGNC:838]
ENSG00000125691.14	12812.6	1.05746	8.50338e-05	0.0247448	up	protein_coding	RPL23	ribosomal protein L23 [Source:HGNC Symbol;Acc:HGNC:10316]
ENSG00000136522.14	1610.69	1.05462	0.000183135	0.0329852	up	protein_coding	MRPL47	mitochondrial ribosomal protein L47 [Source:HGNC Symbol;Acc:HGNC:16652]
ENSG00000126787.13	3311.71	1.05292	9.84046e-06	0.0104383	up	protein_coding	DLGAP5	DLG associated protein 5 [Source:HGNC Symbol;Acc:HGNC:16864]
ENSG00000136888.8	2592.69	1.05161	0.00219549	0.0963005	up	protein_coding	ATP6V1G1	ATPase H+ transporting V1 subunit G1 [Source:HGNC Symbol;Acc:HGNC:864]
ENSG00000105793.16	709.101	1.04485	0.00231901	0.0983466	up	protein_coding	GTPBP10	GTP binding protein 10 [Source:HGNC Symbol;Acc:HGNC:25106]
ENSG00000117650.13	1372.36	1.04153	0.000597368	0.0566099	up	protein_coding	NEK2	NIMA related kinase 2 [Source:HGNC Symbol;Acc:HGNC:7745]
ENSG00000198707.17	1000.72	1.04107	0.000567148	0.056476	up	protein_coding	CEP290	centrosomal protein 290 [Source:HGNC Symbol;Acc:HGNC:29021]
ENSG00000092010.15	1915.38	1.03164	0.00171053	0.0875335	up	protein_coding	PSME1	proteasome activator subunit 1 [Source:HGNC Symbol;Acc:HGNC:9568]
ENSG00000146007.11	2278.17	1.02902	0.000886601	0.0648148	up	protein_coding	ZMAT2	zinc finger matrin-type 2 [Source:HGNC Symbol;Acc:HGNC:26433]
ENSG00000165502.7	4180.44	1.02366	0.00188022	0.0904985	up	protein_coding	RPL36AL	ribosomal protein L36a like [Source:HGNC Symbol;Acc:HGNC:10346]
ENSG00000198900.7	5479.55	1.02349	0.00157718	0.0834929	up	protein_coding	TOP1	DNA topoisomerase I [Source:HGNC Symbol;Acc:HGNC:11986]
ENSG00000173418.12	1848.99	1.01903	0.000798694	0.0621944	up	protein_coding	NAA20	N-alpha-acetyltransferase 20, NatB catalytic subunit [Source:HGNC Symbol;Acc:HGNC:15908]
ENSG00000071082.11	8257.94	1.01476	0.000288119	0.040211	up	protein_coding	RPL31	ribosomal protein L31 [Source:HGNC Symbol;Acc:HGNC:10334]
ENSG00000185088.14	1336.19	1.01134	0.00168683	0.0869002	up	protein_coding	RPS27L	ribosomal protein S27 like [Source:HGNC Symbol;Acc:HGNC:18476]
ENSG00000107223.13	5106.13	1.00592	0.00124168	0.0756442	up	protein_coding	EDF1	endothelial differentiation related factor 1 [Source:HGNC Symbol;Acc:HGNC:3164]
ENSG00000138772.13	5620.18	1.00081	0.000201263	0.0329852	up	protein_coding	ANXA3	annexin A3 [Source:HGNC Symbol;Acc:HGNC:541]
ENSG00000138385.16	4753.19	1.00024	0.0018737	0.0904985	up	protein_coding	SSB	small RNA binding exonuclease protection factor La [Source:HGNC Symbol;Acc:HGNC:11316]
ENSG00000159167.12	1419.43	-1.0452	0.000494172	0.0534263	down	protein_coding	STC1	stanniocalcin 1 [Source:HGNC Symbol;Acc:HGNC:11373]
ENSG00000172354.10	5113.51	-1.04629	0.000564952	0.056476	down	protein_coding	GNB2	G protein subunit beta 2 [Source:HGNC Symbol;Acc:HGNC:4398]
ENSG00000130299.17	680.857	-1.1245	0.00245646	0.0998512	down	protein_coding	GTPBP3	GTP binding protein 3, mitochondrial [Source:HGNC Symbol;Acc:HGNC:14880]
ENSG00000100258.18	2293.14	-1.1734	0.000226206	0.0347272	down	protein_coding	LMF2	lipase maturation factor 2 [Source:HGNC Symbol;Acc:HGNC:25096]
ENSG00000076604.16	1727.98	-1.20563	0.000199642	0.0329852	down	protein_coding	TRAF4	TNF receptor associated factor 4 [Source:HGNC Symbol;Acc:HGNC:12034]
ENSG00000186395.9	491.433	-1.26831	0.00125269	0.0756856	down	protein_coding	KRT10	keratin 10 [Source:HGNC Symbol;Acc:HGNC:6413]
ENSG00000095752.7	466.523	-1.30018	0.00176979	0.0884876	down	protein_coding	IL11	interleukin 11 [Source:HGNC Symbol;Acc:HGNC:5966]
ENSG00000114268.12	608.37	-1.32601	0.00209951	0.0953558	down	protein_coding	PFKFB4	6-phosphofructo-2-kinase/fructose-2,6-biphosphatase 4 [Source:HGNC Symbol;Acc:HGNC:8875]
