## Supplementary material for "Red Blood Cell-derived Extracellular Vesicles enable Cisplatin and Cetuximab combined Therapy against Triple-Negative Breast Cancer": enrichment

### Sheet: Summary_enrichments
	Table X. Functional enrichment analysis. A selection of enriched terms concerning the processes of our interest is shown for each comparison.
	UP	Cisplatin vs wt	Cisplatin+CTX vs wt	EV+Cisplatin vs wt	EV+Cisplatin+CTX vs wt
	GO-BP	Positive regulation of Notch signaling pathway (MESP1)		RNA splicing (PPIG, PRPF38B, SRSF5, RBM25, LARP7, CDC5L, TRA2A)	Response to oxidative stress, cell death in response to oxidative stress (CYP1B1, SLC7A11)
				RNA processing (RPS27, PPIG, PRPF38B, RPS25, SRSF5, RBM25, LARP7, CDC5L, TRA2A)	Response to toxic substance, to chemical stress, to xenobiotic stimulus, to stress (CYP1B1, SLC7A11)
				Translation (RPS27, RPS25, RPS29, RPL21)	Regulation of programmed cell death (CYP1B1, SLC7A11)
					Positive regulation of receptor signaling pathway via JAK-STAT (CYP1B1)
					Cell adhesion (CYP1B1, SLC7A11)
	KEGG	Hippo signaling pathway (PARD6G)		Spliceosome (PRPF38B, SRSF5, RBM25, CDC5L, TRA2A)	Chemical carcinogenesis - DNA adducts (CYP1B1)
		Tight junction (PARD6G)			Metabolism of xenobiotics by cytochrome P450 (CYP1B1)
					Ferroptosis (SLC7A11)
	Reactome	Tight junction interactions (PARD6G)		Metabolism of RNA (SEM1, RPS27, RPS25, RPS29, SRSF5, RPL21, CDC5L)	Metabolic disorders of biological oxidation enzymes (CYP1B1)
		Cell junction organization (PARD6G)		Translation (RPS27, RPS25, RPS29, RPL21)
	WikiPathways				Ferroptosis (SLC7A11)
					Oxidation by cytochrome P450 (CYP1B1)
	MSigDB-Hallmark	Apical junction (PARD6G)	Apical junction (PARD6G, ICAM2)
	DOWN
	GO-BP	Negative regulation of hippo signaling (SHANK2)	Negative regulation of hippo signaling (SHANK2)	Response to hypoxia (ALKBH5, STC1)	Response to hypoxia (CA9, STC1, DDIT4, NDRG1)
			Response to xenobiotic stimulus, to nutrient levels, to extracellular stimulus (SHANK2)	Oxidative RNA demethylation (ALKBH5)
	KEGG
	Reactome			DNA Damage Reversal, DNA repair (ALKBH5)
	WikiPathways
	MSigDB-Hallmark				Hypoxia (TMEM45A, STC1, PPFIA4, DDIT4, NDRG1)
	CTX, wt, EV, GO-BP
	For each term, corresponding DEGs contributing to enrichment are reported within brackets.
